# Coyotes in New York city carry variable dog genomic ancestry and influence their interactions with humans

**DOI:** 10.1101/2022.08.15.504024

**Authors:** Anthony Caragiulo, Stephen J. Gaughran, Neil Duncan, Christopher Nagy, Mark Weckel, Bridgett M. vonHoldt

## Abstract

Coyotes are ubiquitous on the North American landscape as a result of their recent expansion across the continent. They have been documented in the heart of some of the most urbanized cities, such as Chicago, Los Angeles, and New York City. Here, we explored the genomic composition of coyotes in the New York metropolitan area to investigate if genomic demography and admixture differs from expected for urban-dwelling canids. We identified moderate-to-high estimates of relatedness among coyotes living in Queens and adjacent neighborhoods, suggestive of a relatively small population. Although we found low background levels of domestic dog ancestry across most coyotes in our sample, we identified a male suspected to be a first-generation coyote-dog hybrid, as well as his two putative backcrossed offspring that carried approximately 25% dog ancestry. The male coyote-dog hybrid and one backcrossed offspring each carried two mutations that are known to increase human-directed hypersociability in dogs and gray wolves. An additional, unrelated coyote with little dog ancestry also carries two of these mutations. These genetic patterns suggest that gene flow from domestic dogs may become an increasingly important consideration as coyotes continue to inhabit metropolitan regions.
