## Supplemental Tables for "Coyotes in New York city carry variable dog genomic ancestry and influence their interactions with humans"

### Sheet: Table S1
Sample ID	Analytical role	Spp	Location	Observed sex	Number of reads aligned to Y chr (inferred sex)	Estimated age category	County or Lat/Long	Collection year	Number of mapped reads	Reference
MEW007	Query	Coyote	New York, U.S.A.		3731 (F)			2016	394728	This study
PC16	Query	Coyote	New York, U.S.A.	M	19067 (M)			2016	1451150	This study
MEW008	Query	Coyote	New York, U.S.A.		332 (F)			2016	1452286	This study
MEW005	Query	Coyote	New York, U.S.A.	F	1238 (F)	Adult		2015	1475188	This study
NY04	Query	Coyote	New York, U.S.A.		21087 (M)		Queens		1638451	This study
MEW001	Query	Coyote	New York, U.S.A.	M	21784 (M)			2014	1926737	This study
T211	Query	Coyote	New York, U.S.A.	F	812 (F)		Queens		2259619	This study
MEW009B	Query	Coyote	New York, U.S.A.	F	170 (F)	Adult		2016	2424471	This study; same as sample MEW009T
MEW004	Query	Coyote	New York, U.S.A.	M	26150 (M)	Adult		2015	2528163	This study
SH002	Query	Coyote	New York, U.S.A.	M	619 (F)	Adult	Long Island	2014	2663397	This study
NY01	Query	Coyote	New York, U.S.A.		26173 (M)		Queens		2956429	This study
NY05	Query	Coyote	New York, U.S.A.	M	25911 (M)		Queens		2960676	This study
MEW009T	Query	Coyote	New York, U.S.A.		122 (F)				3057587	This study; same as sample MEW009B
MEW003	Query	Coyote	New York, U.S.A.		25581 (M)			2012	3247156	This study
SH001	Query	Coyote	New York, U.S.A.	F	26537 (M)	Subadult	Long Island	2020	3681309	This study
MEW002	Query	Coyote	New York, U.S.A.	M	29528 (M)			2014	4050784	This study
51148	Query	Coyote	New York, U.S.A.		24034 (M)			2018	2313631	This study
2091	Ancestry reference	Eastern wolf	Ontario, Canada	F	686 (F)			2000	3060711	Heppenheimer, Brzeski, et al. 2018 Genes
2094	Ancestry reference	Eastern wolf	Ontario, Canada		23101 (M)			2001	3238210	Heppenheimer, Brzeski, et al. 2018 Genes
2096	Ancestry reference	Eastern wolf	Ontario, Canada	F	705 (F)			1998	3352910	Heppenheimer, Brzeski, et al. 2018 Genes
2101	Ancestry reference	Eastern wolf	Ontario, Canada	M	25095 (M)			2001	3793545	Heppenheimer, Brzeski, et al. 2018 Genes
4571	Ancestry reference	Coyote	California, U.S.A.		47 (F)				5760301	Heppenheimer et al. 2018 Eco Evo
4597	Ancestry reference	Coyote	Washington, U.S.A.		32748 (M)				6880786	Heppenheimer et al. 2018 Eco Evo
4618	Ancestry reference	Coyote	California, U.S.A.		33502 (M)				7524205	Heppenheimer et al. 2018 Eco Evo
4644	Ancestry reference	Coyote	California, U.S.A.		30369 (M)				5419979	Heppenheimer et al. 2018 Eco Evo
4778	Ancestry reference	Gray wolf	Wyoming, U.S.A.	F	0 (F)			2017	3115527	Heppenheimer, Brzeski, et al. 2018 Genes
5372	Ancestry reference	Gray wolf	Wyoming, U.S.A.	F	273 (F)			2010	1771293	Heppenheimer, Brzeski, et al. 2018 Genes
5373	Ancestry reference	Gray wolf	Wyoming, U.S.A.	F	0 (F)			2010	1841050	Heppenheimer, Brzeski, et al. 2018 Genes
5374	Ancestry reference	Gray wolf	Wyoming, U.S.A.	M	22826 (M)			2010	2327190	Heppenheimer, Brzeski, et al. 2018 Genes
5375	Ancestry reference	Gray wolf	Wyoming, U.S.A.	F	0 (F)			2010	2427516	Heppenheimer, Brzeski, et al. 2018 Genes
5376	Ancestry reference	Gray wolf	Wyoming, U.S.A.	F	627 (F)			2012	4630103	Heppenheimer, Brzeski, et al. 2018 Genes
5377	Ancestry reference	Gray wolf	Wyoming, U.S.A.	F	0 (F)			2012	8907486	Heppenheimer, Brzeski, et al. 2018 Genes
5378	Ancestry reference	Gray wolf	Wyoming, U.S.A.	F	0 (F)			2012	6151005	Heppenheimer, Brzeski, et al. 2018 Genes
5380	Ancestry reference	Gray wolf	Wyoming, U.S.A.	F	0 (F)			2012	4990645	Heppenheimer, Brzeski, et al. 2018 Genes
5381	Ancestry reference	Gray wolf	Wyoming, U.S.A.	F	0 (F)			2012	10120009	Heppenheimer, Brzeski, et al. 2018 Genes
5857	Ancestry reference	Coyote	Nevada, U.S.A.		23556 (M)				4511378	Heppenheimer et al. 2018 Eco Evo
6054	Ancestry reference	Dog	Ontario, Canada		17917 (M)				2513513	Heppenheimer, Harrigan, et al. Genes 2018
6056	Ancestry reference	Dog	Ontario, Canada		19578 (M)				3167900	Heppenheimer, Harrigan, et al. Genes 2018
6058	Ancestry reference	Dog	Ontario, Canada		222 (F)				1623926	Heppenheimer, Harrigan, et al. Genes 2018
6075	Ancestry reference	Dog	Ontario, Canada		0 (F)				1808440	Heppenheimer, Harrigan, et al. Genes 2018
6076	Ancestry reference	Dog	Ontario, Canada		24422 (M)				4612721	Heppenheimer, Harrigan, et al. Genes 2018
6077	Ancestry reference	Dog	Ontario, Canada		273 (F)				3405168	Heppenheimer, Harrigan, et al. Genes 2018
6101	Ancestry reference	Dog	Ontario, Canada	M	16687 (M)			2010	2147406	Heppenheimer, Harrigan, et al. Genes 2018
6102	Ancestry reference	Dog	Ontario, Canada	F	137 (F)			2010	3494357	Heppenheimer, Harrigan, et al. Genes 2018
6109	Ancestry reference	Dog	Ontario, Canada	M	17129 (M)			2011	2570872	Heppenheimer, Harrigan, et al. Genes 2018
6110	Ancestry reference	Dog	Ontario, Canada	F	0 (F)			2011	1555513	Heppenheimer, Harrigan, et al. Genes 2018
6307	Ancestry reference	Coyote	Arizona, U.S.A.		30609 (M)				5358178	Heppenheimer et al. 2018 Eco Evo
7274	Ancestry reference	Eastern wolf	Ontario, Canada	M	28598 (M)				5129929	Heppenheimer, Harrigan, et al. Genes 2018
7275	Ancestry reference	Eastern wolf	Ontario, Canada	F	769 (F)			2000	4645750	Heppenheimer, Harrigan, et al. Genes 2018
7278	Ancestry reference	Eastern wolf	Ontario, Canada	M	29057 (M)			2020	4701495	Heppenheimer, Harrigan, et al. Genes 2018
7280	Ancestry reference	Eastern wolf	Ontario, Canada	M	26555 (M)			1999	4834785	Heppenheimer, Harrigan, et al. Genes 2018
7284	Ancestry reference	Eastern wolf	Ontario, Canada	F	416 (F)			1999	4484796	Heppenheimer, Harrigan, et al. Genes 2018
7286	Ancestry reference	Eastern wolf	Ontario, Canada	F	676 (F)			2000	4876544	Heppenheimer, Harrigan, et al. Genes 2018
7950	Ancestry reference	Coyote	Missouri, U.S.A.	M	21741 (M)			2012	2503101	Heppenheimer et al. 2018 Eco Evo
8723	Ancestry reference	Coyote	Idaho, U.S.A.	F	0 (F)			2013	3830183	Heppenheimer et al. 2018 Eco Evo
8731	Ancestry reference	Coyote	Idaho, U.S.A.	F	0 (F)			2013	2292581	Heppenheimer et al. 2018 Eco Evo
8740	Ancestry reference	Coyote	Idaho, U.S.A.	F	1692 (F)			2012	3227232	Heppenheimer et al. 2018 Eco Evo

### Sheet: Table S2
Sample1_ID	Sample2_ID	dyadml_r
MEW009B	MEW009T	0.9702
T211	NY05	0.5
NY04	T211	0.4693
NY04	NY05	0.3958
NY01	NY05	0.3849
NY04	NY01	0.3495
T211	NY01	0
MEW009T	MEW003	0.361
MEW005	T211	0.3516
MEW009B	MEW003	0.329
MEW005	NY04	0.2167
MEW001	MEW002	0.1796
MEW002	51148	0.1476
		0.233401
MEW004	SH001	0.1322
PC16	MEW004	0.0863
MEW005	NY05	0.0789
PC16	NY01	0.0732
T211	MEW004	0.0618
MEW001	51148	0.0616
SH002	MEW003	0.0576
		0.26913
PC16	SH001	0.0402
MEW004	NY05	0.0345
SH002	SH001	0.0258
MEW004	NY01	0.0257
MEW004	SH002	0.0223
NY01	SH001	0.0208
NY01	51148	0.0113
MEW001	SH002	0.0091
PC16	MEW001	0.0009
MEW001	MEW003	0
MEW001	MEW004	0
MEW001	MEW009B	0
MEW001	MEW009T	0
MEW001	NY01	0
MEW001	NY05	0
MEW001	SH001	0
MEW001	T211	0
MEW003	51148	0
MEW003	MEW002	0
MEW003	SH001	0
MEW004	51148	0
MEW004	MEW002	0
MEW004	MEW003	0
MEW004	MEW009T	0
MEW005	51148	0
MEW005	MEW001	0
MEW005	MEW002	0
MEW005	MEW003	0
MEW005	MEW004	0
MEW005	MEW009B	0
MEW005	MEW009T	0
MEW005	NY01	0
MEW005	SH001	0
MEW005	SH002	0
MEW009B	51148	0
MEW009B	MEW002	0
MEW009B	MEW004	0
MEW009B	NY01	0
MEW009B	NY05	0
MEW009B	SH001	0
MEW009B	SH002	0
MEW009T	51148	0
MEW009T	MEW002	0
MEW009T	SH001	0
NY01	MEW002	0
NY01	MEW003	0
NY01	MEW009T	0
NY04	51148	0
NY04	MEW001	0
NY04	MEW002	0
NY04	MEW003	0
NY04	MEW004	0
NY04	MEW009B	0
NY04	MEW009T	0
NY04	SH001	0
NY04	SH002	0
NY05	51148	0
NY05	MEW002	0
NY05	MEW003	0
NY05	MEW009T	0
NY05	SH001	0
PC16	51148	0
PC16	MEW002	0
PC16	MEW003	0
PC16	MEW005	0
PC16	MEW009B	0
PC16	MEW009T	0
PC16	NY04	0
PC16	NY05	0
PC16	SH002	0
PC16	T211	0
SH001	51148	0
SH001	MEW002	0
SH002	51148	0
SH002	MEW002	0
SH002	MEW009T	0
SH002	NY01	0
SH002	NY05	0
T211	51148	0
T211	MEW002	0
T211	MEW003	0
T211	MEW009B	0
T211	MEW009T	0
T211	SH001	0
T211	SH002	0
